# Neural correlates of orbital telorism

**DOI:** 10.1101/2021.01.07.425611

**Authors:** Mikolaj A. Pawlak, Maria J. Knol, Meike W. Vernooij, M. Arfan Ikram, Hieab H.H. Adams, T. E. Evans

## Abstract

Orbital telorism, the interocular distance, is a clinically informative and in extremes is considered a minor physical anomaly. While its extremes, hypo- and hypertelorism, have been linked to disorders often related to cognitive ability, little is known about the neural correlates of normal variation of telorism within the general population. We derived measures of orbital telorism from cranial magnetic resonance imaging (MRI) by calculating the distance between the eyeball center of gravity in two population-based datasets (N=5,653, N=29,824, Mean age 64.66, 63.75 years). This measure was found to be related grey matter tissue density within numerous regions of the brain, including, but surprisingly not limited to, the frontal regions, in both positive and negative directions. Additionally, telorism was related to several cognitive functions, such as Perdue Pegboard test (Beta, P-value, (CI95%) −0.02, 1.63^×10-7^(−0.03;-0.01)) and fluid intelligence (0.02, 4.75^×10-06^ (0.01:0.02)), with some relationships driven by individuals with a smaller orbital telorism. This is reflective of the higher prevalence of hypo-telorism in developmental disorders, specifically those that accompany lower cognitive lower functioning. This study suggests, despite previous links only made in clinical extremes, that orbital telorism holds some relation to structural brain development and cognitive function in the general population. This relationship is likely driven by shared developmental periods.
