## Supplemental tables 1-4 & 7-10 for "Neural correlates of orbital telorism"

### Sheet: S1 Demographics
	RSS (5,535)	UKBB (29,824)
Age	64.96 (10.9)	63.75 (7.5)
Sex, female: % (no.)	55% (3098)	52.2% (15,572)
Height	169.03 (9.6)	170.13 (9.4)
ICV	1140.45 (115.5)	1450592.621 (218273.43)
Education	12.57 (3.9)	17.17 (4.1)
Telorism	64.55 (3.4)	63.62 (3.4)
Telorism (Male)	66.30 (3.0)	65.47 (3.0)
Telorism (Female)	63.13 (3.0)	61.92 (2.8)
Hypotelorism: % (no.)	1.6% (91)	1.9% (569)
Hypertelorism: % (no.)	3.3% (1.84)	2.8% (831)
Hyper-/Hypo-telorism based on sex specific +- 2SD
Values represent means (SD) unless specifed otherwise

### Sheet: S2 Ethinicity
	UKB	RSS
Caucasian	28949	4872
African	160	44
Asian	382	77
Mixed	124	14
Other	127	na
Missing	82	629
Values represent total number

### Sheet: S3 a.Cognition RSS
	Whole sample	Hypotelorism	Hypertelorism
LDST	29.81 (7.2)	28.48 (7.8)	30.10 (7.2)
Stroop 1	17.28 (3.8)	17.82 (2.9)	17.45 (3.5)
Stroop 2	23.68 (5.4)	25.07 (5.0)	23.83 (5.2)
Stroop 3	58.78 (28.5)	61.50 (20.4)	55.18 (19.7)
WFT	22.53 (6.0)	20.17 (5.5)	22.47 (4.4)
WLT immediate	7.63 (2.2)	7.63 (2.2)	7.85 (2.0)
WLT delayed	7.54 (2.9)	7.47 (3.1)	7.87 (2.8)
PPB, both hands	1.33 (1.9)	10.56 (2.0)	10.15 (2.0)
WLT recognition	13.39 (1.9)	13.37 (2.0)	13.48 (2.0)
Values represent means (SD)

### Sheet: S3 b Cognition UKB
	Whole sample	Hypotelorism	Hypertelorism
Pairs matching, A	1.34 (0.9)	1.42 (1.0)	1.36 (0.8)
Pairs matching, B	4.59 (2.9)	4.72 (2.8)	4.47 (2.8)
Fluid Intelligence	6.69 (2.0)	6.32 (1.9)	6.83 (2.0)
Reaction time	591.35 (108.0)	586.44 (97.9)	589.31 (105.4)
SDS	19.01 (5.2)	18.60 (5.0)	18.77 (5.2)
Trail Making test, A	222.19 (87.3)	227.59 (75.2)	221.86 (88.9)
Trail Making test, B	546.54 (267.6)	579.75 (239.6)	545.52 (271.4)
Values represent means (SD), SDS: symbol substituion task

### Sheet: S4 TelorismXSkull
	Head Width		Right- S		Right-A		Right-P		Left-S		Left-A		Left-P		S-A		S-P		A-P
Model	I	II	I	II	I	II	I	II	I	II	I	II	I	II	I	II	I	II	I	II
RSS	0.42 (0.37;0.46)	0.24 (0.19;0.28)	0.20 (0.17;0.24)	0.02 (0.00;0.05)	0.33 (0.30;0.37)	0.13 (0.10;0.16)	0.27 (0.24;0.30)	0.12 (0.09;0.15)	0.19 (0.15;0.23)	0.01 (-0.02;0.05)	0.35 (0.31;0.39)	0.14 (0.11;0.16)	0.24 (0.21;0.27)	0.10 (0.07;0.13)	0.24 (0.19;0.29)	0.05 (0.01;0.09)	0.19 (0.15;0.23)	-0.01 (-0.05;0.02)	0.43 (0.37;0.48)	0.13 (0.08;0.17)
UKB	0.63 (0.61;0.64)	0.58 (0.57;0.60)	0.37 (0.36;0.39)	0.32 (0.31;0.34)	0.49 (0.48;0.51)	0.45 (0.43;0.46)	0.33 (0.31;0.34)	0.29 (0.27;0.30)	0.37 (0.36;0.39)	0.33 (0.31;0.34)	0.52 (0.51;0.54)	0.47 (0.46;0.49)	0.32 (0.31;0.34)	0.29 (0.27;0.30)	0.38 (0.36;0.40)	0.33 (0.31;0.35)	0.33 (0.32;0.35)	0.28 (0.26;0.30)	0.56 (0.53;0.58)	0.48 (0.46;0.51)
	A: Anterior, P: Posterior, S: Superior. Model I: adjusted for age, sex, ethnicity. Model II additionally adjusted for ICV

### Sheet: S7 TelxCognitionRSS
	Model I	Model II	Model III
	Beta (CI95%)	Beta (CI95%)	Beta (CI95%)
LDST	0.00 (-0.01;0.01)	0.00 (-0.01;0.00)	-0.01 (-0.02;0.00)
Stroop 1	0.00 (-0.01;0.01)	0.00 (-0.01;0.01)	0.01 (0.00;0.02)
Stroop 2	0.00 (-0.01;0.01)	0.00 (-0.01;0.01)	0.01 (0.00;0.02)
Stroop 3	-0.01 (-0.02;0.01)	0.00 (-0.02;0.01)	0.00 (-0.01;0.01)
WFT	0.01 (0.00;0.02)	0.01 (0.00;0.02)	0.01 (0.00;0.02)
WLT immediate	0.00 (0.00;0.01)	0.00 (-0.01;0.01)	0.00 (-0.01;0.01)
WLT delayed	0.01 (0.00;0.01)	0.00 (-0.01;0.01)	0.01 (0.00;0.02)
PPB, both hands	-0.02 (-0.03;-0.01)	-0.02 (-0.03;-0.01)	-0.02 (-0.03;-0.01)
WLT recognition	0.00 (-0.01;0.01)	0.00 (-0.01;0.01)	0.00 (-0.01;0.01)
Italic P<0.05, Bold P<0.0051
Model I adjusts for age, sexs and ethnicity, Model II additionally adjusts for education, Model III additionally adjusts for head width.
All cognitive tests are standardized. Stroop relations are in the inverse direction where a higher score indicates a worse function.

### Sheet: S8 Cognition_Hyp_RSS
	Model I		Model II		Model III
	Beta (CI95%)		Beta (CI95%)		Beta (CI95%)
	Hyper	Hypo	Hyper	Hypo	Hyper	Hypo
LDST	-0.01 (-0.15;0.13)	-0.06 (-0.26;0.14)	0.00 (-0.14;0.14)	0.00 (-0.19;0.20)	-0.01 (-0.15;0.12)	0.02 (-0.18;0.21)
Stroop 1	0.08 (-0.07;0.23)	0.07 (-0.14;0.29)	0.04 (-0.11;0.19)	0.04 (-0.17;0.25)	0.06 (-0.09;0.21)	0.03 (-0.18;0.25)
Stroop 2	0.05 (-0.11;0.20)	0.13 (-0.08;0.35)	0.04 (-0.12;0.19)	0.10 (-0.12;0.32)	0.05 (-0.11;0.20)	0.10 (-0.12;0.32)
Stroop 3	-0.20 (-0.43;0.04)	-0.04 (-0.34;0.26)	-0.20 (-0.44;0.04)	-0.06 (-0.36;0.23)	-0.18 (-0.42;0.07)	-0.08 (-0.38;0.23)
WFT	-0.02 (-0.17;0.12)	-0.32 (-0.53;-0.11)	-0.03 (-0.17;0.12)	-0.28 (-0.49;-0.07)	-0.07 (-0.21;0.08)	-0.29 (-0.50;-0.08)
WLT immediate	0.09 (-0.07;0.24)	0.05 (-0.16;0.27)	0.07 (-0.08;0.23)	0.09 (-0.12;0.30)	0.06 (-0.09;0.22)	0.06 (-0.16;0.27)
WLT delayed	0.09 (-0.07;0.24)	0.03 (-0.18;0.24)	0.08 (-0.07;0.24)	0.06 (-0.15;0.27)	0.08 (-0.08;0.23)	0.02 (-0.19;0.23)
PPB, both hands	-0.16 (-0.29;-0.02)	0.25 (0.06;0.45)	-0.17 (-0.31;-0.04)	0.27 (0.07;0.47)	-0.18 (-0.32;-0.05)	0.27 (0.07;0.47)
WLT recognition	0.04 (-0.12;0.20)	-0.01 (-0.24;0.21)	0.03 (-0.13;0.19)	0.00 (-0.22;0.22)	0.03 (-0.14;0.19)	-0.03 (-0.26;0.19)
Italic P<0.05, Bold P<0.0051
Model I adjusts for age, sexs and ethnicity, Model II additionally adjusts for education, Model III additionally adjusts for head width.
All cognitive tests are standardized. Stroop relations are in the inverse direction where a higher score indicates a worse function.

### Sheet: S9 TelxUKBB_cognition
		Model I	Model II	Model III
		Beta (CI95%)	Beta (CI95%)	Beta (CI95%)
Fluid Intel ligence		0.03 (0.02;0.03)	0.02 (0.02;0.03)	0.02 (0.01;0.02)
Reaction time		0.00 (-0.01;0.00)	0.00 (-0.01;0.00)	0.00 (-0.01;0.00)
SDS		0.00 (0.00;0.01)	0.00 (0.00;0.01)	0.00 (-0.01;0.00)
Trail Making test A		-0.01 (-0.01;0.00)	-0.01 (-0.01;0.00)	0.00 (-0.01;0.00)
Trail Making test B		-0.01 (-0.02;-0.01)	-0.01 (-0.01;0.00)	0.00 (-0.01;0.00)
Pairs matching A		0.00 (-0.01;0.00)	0.00 (-0.01;0.00)	0.00 (0.00;0.00)
Pairs matching B		-0.01 (-0.01;0.00)	-0.01 (-0.01;0.00)	-0.01 (-0.01;0.00)
Italic P<0.05, Bold P<0.0051
Model I adjusts for age, sexs and ethnicity, Model II additionally adjusts for education, Model III additionally adjusts for head width.
SDS: symbol subsitution task. All cognitive tests are standardized. Reaction time and trail making tasks are in the inverse direction where a higher score indicates a worse function. Trail making tasks are log transformed (ln).

### Sheet: S10 UKBB_cognition_Hyp
	Model I		Model II		Model III
	Beta (CI95%)		Beta (CI95%)		Beta (CI95%)
	Hyper	Hypo	Hyper	Hypo	Hyper	Hypo
Fluid Intel	0.15 (0.03;0.27)	-0.16 (-0.29;-0.02)	0.14 (0.02;0.25)	-0.14 (-0.27;-0.01)	0.08 (-0.04;0.19)	-0.08 (-0.21;0.05)
Reaction time	-0.02 (-0.09;0.05)	-0.07 (-0.15;0.02)	-0.01 (-0.08;0.06)	-0.07 (-0.15;0.01)	0.00 (-0.07;0.07)	-0.08 (-0.16;0.01)
Symbol Digit switching	-0.06 (-0.15;0.04)	-0.08 (-0.17;0.01)	-0.07 (-0.16;0.03)	-0.08 (-0.16;0.01)	-0.08 (-0.18;0.01)	-0.06 (-0.15;0.03)
Trail making A	0.00 (-0.10;0.10)	0.08 (-0.02;0.17)	0.01 (-0.09;0.10)	0.07 (-0.02;0.17)	0.03 (-0.07;0.13)	0.05 (-0.04;0.14)
Trail making B	0.02 (-0.08;0.12)	0.15 (0.06;0.25)	0.03 (-0.06;0.13)	0.15 (0.06;0.24)	0.07 (-0.03;0.16)	0.11 (0.02;0.20)
Pairs matching A	0.03 (-0.04;0.10)	0.08 (-0.01;0.16)	0.04 (-0.03;0.11)	0.08 (-0.01;0.16)	0.05 (-0.02;0.13)	0.06 (-0.03;0.15)
Pairs matching B	-0.04 (-0.11;0.03)	0.04 (-0.04;0.13)	-0.04 (-0.11;0.04)	0.04 (-0.04;0.13)	-0.02 (-0.09;0.05)	0.03 (-0.06;0.11)
Italic P<0.05, Bold P<0.0051
Model I adjusts for age, sexs and ethnicity, Model II additionally adjusts for education, Model III additionally adjusts for head width.
SDS: symbol subsitution task. All cognitive tests are standardized. Reaction time and trail making tasks are in the inverse direction where a higher score indicates a worse function. Trail making tasks are log transformed (ln).
