## Supplemental table 5 for "Neural correlates of orbital telorism"

### Sheet: S5 a Telorism_M1
	ROI	Negative Voxels	Positive Voxels	Minimum P Value			Model 1- Age + Sex + Ethnicity
Telorism	Medial orbital gyrus right	439	3726	1.1302e-220
Telorism	Superior frontal gyrus right	2469	8070	4.7904e-212
Telorism	Straight gyrus (gyrus rectus) right	5	5248	1.34367e-205
Telorism	Middle frontal gyrus right	7303	1017	1.45314e-204
Telorism	Subgenual anterior cingulate gyrus right	9	1337	2.53544e-195
Telorism	Straight gyrus (gyrus rectus) left	0	4544	1.92471e-188
Telorism	Medial orbital gyrus left	235	4816	4.28131e-161
Telorism	Subcallosal area right	0	135	9.50627e-119
Telorism	Middle frontal gyrus left	10815	1351	3.14417e-115
Telorism	Amygdala left	1204	202	4.07092e-115
Telorism	Subgenual anterior cingulate gyrus left	13	1144	7.49639e-114
Telorism	Insula left	5875	297	2.18786e-108
Telorism	Anterior orbital gyrus right	1792	1261	1.97975e-93
Telorism	Amygdala right	1370	36	5.11331e-91
Telorism	Subcallosal area left	0	307	2.1443e-88
Telorism	Lateral ventricle temporal horn right	551	20	1.95605e-86
Telorism	Superior temporal gyrus_ central part left	1133	0	7.07442e-84
Telorism	Lateral ventricle temporal horn left	484	2	3.35539e-82
Telorism	Superior frontal gyrus left	1512	3840	3.88811e-82
Telorism	Caudate nucleus right	475	669	7.17507e-80
Telorism	Corpus callosum	4106	1263	9.55535e-78
Telorism	Caudate nucleus left	1254	178	1.02327e-76
Telorism	Thalamus left	3230	740	7.24941e-76
Telorism	Thalamus right	3244	635	4.35007e-73
Telorism	Hippocampus right	1952	52	1.18287e-68
Telorism	Insula right	6707	1225	8.91407e-68
Telorism	Hippocampus left	2031	88	6.96026e-63
Telorism	Substantia nigra left	83	0	7.98814e-63
Telorism	Anterior orbital gyrus left	2183	1402	3.81654e-61
Telorism	Superior temporal gyrus_ central part right	1151	2892	2.77815e-60
Telorism	Anterior temporal lobe medial part left	2839	761	2.97453e-60
Telorism	Gyri parahippocampalis et ambiens right	2548	1569	1.16543e-58
Telorism	Gyri parahippocampalis et ambiens left	2922	1671	2.5431e-57
Telorism	Posterior temporal lobe left	16778	350	2.17093e-55
Telorism	Posterior orbital gyrus left	2875	317	2.2895e-53
Telorism	Substantia nigra right	74	0	4.31337e-52
Telorism	Putamen right	1896	687	3.60777e-51
Telorism	Pallidum (globus pallidus) right	1022	0	9.65665e-50
Telorism	Posterior orbital gyrus right	2685	581	1.34187e-48
Telorism	Lateral ventricle frontal horn central part and occipital horn left	2592	177	2.81505e-48
Telorism	Posterior temporal lobe right	7468	506	3.20019e-48
Telorism	Anterior temporal lobe medial part right	1320	1061	8.22556e-47
Telorism	Cuneus right	9700	0	3.00796e-46
Telorism	Putamen left	1464	522	1.13827e-45
Telorism	Pre-subgenual anterior cingulate gyrus left	697	72	7.42831e-45
Telorism	Lingual gyrus left	14639	0	6.44051e-44
Telorism	Lingual gyrus right	10334	0	9.32984e-44
Telorism	Cuneus left	11786	0	2.011e-42
Telorism	Lateral remainder of occipital lobe right	20597	0	6.20657e-40
Telorism	Lateral ventricle frontal horn central part and occipital horn right	1682	397	1.15605e-39
Telorism	Cingulate gyrus anterior (supragenual) part right	9818	0	1.19299e-35
Telorism	Lateral occipitotemporal gyrus (gyrus fusiformis) right	1179	1439	1.32208e-35
Telorism	Precentral gyrus right	12704	1429	1.73701e-34
Telorism	Superior parietal gyrus right	8503	25	4.9404e-34
Telorism	Cingulate gyrus anterior (supragenual) part left	7724	0	1.68506e-33
Telorism	Third ventricle	849	11	3.28427e-33
Telorism	Lateral remainder of occipital lobe left	16413	98	8.84541e-33
Telorism	Lateral orbital gyrus right	1898	0	2.44554e-32
Telorism	Lateral orbital gyrus left	2736	0	3.6181e-32
Telorism	Nucleus accumbens left	0	78	6.25493e-32
Telorism	Inferior frontal gyrus right	7770	1583	7.83192e-32
Telorism	Inferior frontal gyrus left	9346	739	1.17371e-30
Telorism	Superior parietal gyrus left	11443	0	3.50024e-30
Telorism	Pre-subgenual anterior cingulate gyrus right	419	72	4.26241e-30
Telorism	Medial and inferior temporal gyri left	1526	0	2.04278e-29
Telorism	Medial and inferior temporal gyri right	956	22	5.60345e-29
Telorism	Lateral occipitotemporal gyrus (gyrus fusiformis) left	1411	1237	4.08234e-27
Telorism	Cingulate gyrus posterior part right	1893	0	5.22568e-27
Telorism	Pallidum (globus pallidus) left	1076	3	2.88365e-26
Telorism	Cingulate gyrus posterior part left	1672	15	3.53521e-25
Telorism	Superior temporal gyrus_ anterior part right	1778	434	7.46892e-24
Telorism	Precentral gyrus left	5875	686	2.56569e-23
Telorism	Postcentral gyrus left	5951	1	5.618e-23
Telorism	Postcentral gyrus right	7983	37	2.42364e-21
Telorism	Nucleus accumbens right	0	59	3.5322e-20
Telorism	Remainder of parietal lobe left (including supramarginal and angular gyrus)	2311	599	1.7327e-17
Telorism	Remainder of parietal lobe right (including supramarginal and angular gyrus)	1403	3	2.4546e-16
Telorism	Superior temporal gyrus_ anterior part left	988	0	1.49713e-14
Telorism	Anterior temporal lobe lateral part right	0	41	1.03121e-08
Telorism	Anterior temporal lobe lateral part left	10	0	1.57969e-08

### Sheet: S5 b Telorism_M2
	ROI	Negative Voxels	Positive Voxels	Minimum P Value			Model 2- Age + Sex + Ethnicity + Head Width
Telorism	Straight gyrus (gyrus rectus) left	0	4819	2.19132e-303
Telorism	Medial orbital gyrus right	228	4937	3.44324e-275
Telorism	Straight gyrus (gyrus rectus) right	0	5640	7.54149e-271
Telorism	Superior frontal gyrus right	1107	8001	1.41959e-256
Telorism	Middle frontal gyrus right	1424	2002	2.3954e-242
Telorism	Subgenual anterior cingulate gyrus right	0	1309	3.70337e-234
Telorism	Medial orbital gyrus left	67	5561	4.3358e-180
Telorism	Middle frontal gyrus left	1368	2849	2.8282e-122
Telorism	Subgenual anterior cingulate gyrus left	0	1160	2.38938e-121
Telorism	Superior frontal gyrus left	319	5689	2.55588e-116
Telorism	Anterior orbital gyrus right	1115	1745	9.9609e-108
Telorism	Anterior orbital gyrus left	1357	2045	1.33018e-87
Telorism	Subcallosal area right	0	252	6.74614e-83
Telorism	Posterior orbital gyrus left	2347	448	5.63821e-80
Telorism	Posterior orbital gyrus right	2348	818	5.27355e-75
Telorism	Subcallosal area left	0	397	7.28485e-71
Telorism	Caudate nucleus left	0	1180	2.90249e-60
Telorism	Pre-subgenual anterior cingulate gyrus left	381	114	3.39576e-58
Telorism	Medial and inferior temporal gyri left	9633	0	1.76825e-56
Telorism	Lateral occipitotemporal gyrus (gyrus fusiformis) left	1821	1041	4.57975e-54
Telorism	Amygdala right	1231	47	2.98664e-53
Telorism	Amygdala left	1091	167	1.67296e-52
Telorism	Medial and inferior temporal gyri right	7074	8	9.1874e-52
Telorism	Caudate nucleus right	0	2394	1.06608e-51
Telorism	Insula left	1204	5712	2.92968e-50
Telorism	Anterior temporal lobe medial part left	2651	1798	3.63306e-49
Telorism	Superior temporal gyrus_ central part left	1035	445	5.52605e-49
Telorism	Lateral occipitotemporal gyrus (gyrus fusiformis) right	1645	1180	8.9932e-47
Telorism	Gyri parahippocampalis et ambiens right	270	1817	2.45328e-45
Telorism	Superior temporal gyrus_ central part right	428	2202	5.6918e-45
Telorism	Lateral ventricle frontal horn central part and occipital horn right	1406	1443	9.90505e-45
Telorism	Pre-subgenual anterior cingulate gyrus right	161	123	3.63545e-44
Telorism	Lateral ventricle temporal horn right	368	72	3.82065e-43
Telorism	Gyri parahippocampalis et ambiens left	1547	1737	2.18713e-42
Telorism	Lateral ventricle frontal horn central part and occipital horn left	2021	811	8.02384e-41
Telorism	Anterior temporal lobe medial part right	1658	2003	4.37625e-39
Telorism	Insula right	1749	6102	8.03397e-39
Telorism	Thalamus right	1199	2295	1.7496e-38
Telorism	Cuneus right	7751	0	1.41686e-36
Telorism	Hippocampus right	1092	403	2.31869e-36
Telorism	Thalamus left	1964	1789	2.48186e-35
Telorism	Posterior temporal lobe left	7644	416	4.1621e-35
Telorism	Superior parietal gyrus right	3965	3241	1.40512e-33
Telorism	Posterior temporal lobe right	4579	6549	1.90871e-32
Telorism	Superior parietal gyrus left	5687	2779	2.04682e-32
Telorism	Lateral ventricle temporal horn left	319	0	5.74484e-32
Telorism	Corpus callosum	756	682	5.87194e-31
Telorism	Hippocampus left	1402	63	5.13164e-30
Telorism	Lingual gyrus left	6681	0	3.93445e-29
Telorism	Cuneus left	4578	0	1.39721e-28
Telorism	Lateral orbital gyrus right	840	0	1.19416e-27
Telorism	Inferior frontal gyrus right	1330	2405	1.48432e-27
Telorism	Inferior frontal gyrus left	1139	1760	5.04378e-27
Telorism	Substantia nigra left	7	83	6.2606e-26
Telorism	Nucleus accumbens left	0	411	1.14222e-25
Telorism	Putamen right	62	1023	7.2173e-25
Telorism	Precentral gyrus left	172	1771	8.57363e-25
Telorism	Precentral gyrus right	723	2038	1.58372e-24
Telorism	Lateral remainder of occipital lobe left	12134	18	1.71993e-24
Telorism	Lingual gyrus right	8398	0	4.00676e-24
Telorism	Lateral remainder of occipital lobe right	15016	0	7.02204e-24
Telorism	Third ventricle	0	220	7.09823e-24
Telorism	Substantia nigra right	14	29	4.97456e-23
Telorism	Superior temporal gyrus_ anterior part left	1116	685	2.09749e-22
Telorism	Nucleus accumbens right	0	335	6.48639e-20
Telorism	Putamen left	674	1742	1.03146e-19
Telorism	Superior temporal gyrus_ anterior part right	1390	636	1.45272e-19
Telorism	Cingulate gyrus anterior (supragenual) part right	909	0	1.70403e-19
Telorism	Postcentral gyrus right	56	952	2.41844e-19
Telorism	Cingulate gyrus anterior (supragenual) part left	199	0	2.29404e-17
Telorism	Lateral orbital gyrus left	862	0	3.37873e-17
Telorism	Postcentral gyrus left	75	853	1.28359e-16
Telorism	Pallidum (globus pallidus) left	8	61	1.07559e-15
Telorism	Cingulate gyrus posterior part left	29	808	6.02007e-15
Telorism	Cingulate gyrus posterior part right	0	1089	1.26246e-14
Telorism	Pallidum (globus pallidus) right	0	40	2.23084e-13
Telorism	Remainder of parietal lobe left (including supramarginal and angular gyrus)	0	3026	4.13985e-11
Telorism	Remainder of parietal lobe right (including supramarginal and angular gyrus)	0	523	6.50965e-11
Telorism	Anterior temporal lobe lateral part left	36	0	1.04613e-08
Telorism	Anterior temporal lobe lateral part right	4	0	1.49214e-07

### Sheet: S5 c Hyper_Telorism_M1
	ROI	Negative Voxels	Positive Voxels	Minimum P Value			Model 1- Age + Sex + Ethnicity
Hyper-telorism	Medial orbital gyrus right	64	2639	3.83354e-45
Hyper-telorism	Superior frontal gyrus right	236	359	6.04935e-42
Hyper-telorism	Middle frontal gyrus right	12	132	2.04915e-39
Hyper-telorism	Subgenual anterior cingulate gyrus right	0	661	7.6695e-36
Hyper-telorism	Straight gyrus (gyrus rectus) right	0	4831	4.96446e-35
Hyper-telorism	Straight gyrus (gyrus rectus) left	0	4127	2.61229e-34
Hyper-telorism	Medial orbital gyrus left	0	2574	1.90927e-33
Hyper-telorism	Subcallosal area right	0	36	7.11103e-26
Hyper-telorism	Middle frontal gyrus left	94	120	1.34382e-22
Hyper-telorism	Subgenual anterior cingulate gyrus left	0	735	2.71642e-22
Hyper-telorism	Caudate nucleus right	0	116	1.32094e-20
Hyper-telorism	Subcallosal area left	0	142	4.79921e-20
Hyper-telorism	Lateral ventricle temporal horn right	281	0	8.10339e-20
Hyper-telorism	Amygdala right	755	0	1.21667e-19
Hyper-telorism	Anterior orbital gyrus right	179	223	2.89117e-19
Hyper-telorism	Caudate nucleus left	155	59	3.28843e-18
Hyper-telorism	Hippocampus right	820	0	3.65461e-18
Hyper-telorism	Amygdala left	770	0	4.42788e-18
Hyper-telorism	Insula left	195	11	6.18321e-17
Hyper-telorism	Superior frontal gyrus left	32	459	1.5973e-16
Hyper-telorism	Posterior orbital gyrus left	29	42	3.20691e-16
Hyper-telorism	Lateral remainder of occipital lobe right	1807	0	3.58764e-16
Hyper-telorism	Corpus callosum	157	378	4.18217e-16
Hyper-telorism	Lateral ventricle temporal horn left	149	0	4.43834e-16
Hyper-telorism	Cuneus right	4820	0	4.51834e-16
Hyper-telorism	Posterior temporal lobe left	3802	13	6.26636e-16
Hyper-telorism	Hippocampus left	715	0	5.98798e-15
Hyper-telorism	Superior parietal gyrus left	1151	0	1.8012e-14
Hyper-telorism	Lingual gyrus right	3541	0	4.46366e-14
Hyper-telorism	Superior temporal gyrus_ central part left	54	0	5.34825e-14
Hyper-telorism	Lateral ventricle frontal horn central part and occipital horn left	901	0	2.56002e-13
Hyper-telorism	Lingual gyrus left	5084	0	1.66728e-12
Hyper-telorism	Cuneus left	4923	0	2.24782e-12
Hyper-telorism	Anterior orbital gyrus left	177	211	8.68498e-12
Hyper-telorism	Putamen right	7	129	9.12127e-12
Hyper-telorism	Thalamus right	296	0	1.01207e-11
Hyper-telorism	Insula right	432	198	1.42628e-11
Hyper-telorism	Nucleus accumbens right	0	49	1.6566e-11
Hyper-telorism	Postcentral gyrus left	859	0	2.10605e-11
Hyper-telorism	Gyri parahippocampalis et ambiens left	1195	0	3.69569e-11
Hyper-telorism	Nucleus accumbens left	0	23	5.64847e-11
Hyper-telorism	Remainder of parietal lobe left (including supramarginal and angular gyrus)	816	0	1.61253e-10
Hyper-telorism	Lateral remainder of occipital lobe left	819	0	2.04722e-10
Hyper-telorism	Gyri parahippocampalis et ambiens right	464	0	3.27469e-10
Hyper-telorism	Thalamus left	101	0	6.60641e-10
Hyper-telorism	Cingulate gyrus anterior (supragenual) part right	2355	0	7.22075e-10
Hyper-telorism	Posterior orbital gyrus right	433	9	9.38675e-10
Hyper-telorism	Postcentral gyrus right	201	0	1.46825e-09
Hyper-telorism	Superior parietal gyrus right	509	0	1.55348e-09
Hyper-telorism	Posterior temporal lobe right	255	0	2.57282e-09
Hyper-telorism	Anterior temporal lobe medial part left	15	0	3.71397e-09
Hyper-telorism	Superior temporal gyrus_ central part right	55	0	4.61642e-09
Hyper-telorism	Substantia nigra right	21	0	5.75183e-09
Hyper-telorism	Inferior frontal gyrus left	393	0	6.61856e-09
Hyper-telorism	Substantia nigra left	11	0	7.16483e-09
Hyper-telorism	Putamen left	0	61	9.10078e-09
Hyper-telorism	Lateral orbital gyrus left	207	0	1.3035e-08
Hyper-telorism	Precentral gyrus left	224	0	1.42493e-08
Hyper-telorism	Inferior frontal gyrus right	123	0	1.73415e-08
Hyper-telorism	Lateral orbital gyrus right	271	0	2.30215e-08
Hyper-telorism	Medial and inferior temporal gyri left	43	0	3.20901e-08
Hyper-telorism	Cingulate gyrus anterior (supragenual) part left	116	0	3.29922e-08
Hyper-telorism	Lateral occipitotemporal gyrus (gyrus fusiformis) left	16	0	4.70938e-08
Hyper-telorism	Third ventricle	10	0	7.49195e-08
Hyper-telorism	Lateral ventricle frontal horn central part and occipital horn right	9	0	1.05772e-07
Hyper-telorism	Pre-subgenual anterior cingulate gyrus right	14	0	1.15999e-07
Hyper-telorism	Pre-subgenual anterior cingulate gyrus left	0	1	1.17984e-07

### Sheet: S5 d Hyper_Telorism_M2
	ROI	Negative Voxels	Positive Voxels	Minimum P Value			Model 2- Age + Sex + Ethnicity + Head Width
Hyper-telorism	Medial orbital gyrus right	5	3189	1.40351e-49
Hyper-telorism	Superior frontal gyrus right	6	761	5.05315e-45
Hyper-telorism	Straight gyrus (gyrus rectus) left	0	4470	1.18195e-43
Hyper-telorism	Middle frontal gyrus right	4	180	9.95964e-42
Hyper-telorism	Straight gyrus (gyrus rectus) right	0	5288	5.07616e-41
Hyper-telorism	Subgenual anterior cingulate gyrus right	0	486	2.50435e-38
Hyper-telorism	Medial orbital gyrus left	0	3041	2.17321e-34
Hyper-telorism	Middle frontal gyrus left	0	158	4.40417e-22
Hyper-telorism	Subgenual anterior cingulate gyrus left	0	604	1.40796e-21
Hyper-telorism	Posterior orbital gyrus left	74	117	1.65019e-20
Hyper-telorism	Anterior orbital gyrus right	98	348	8.0278e-20
Hyper-telorism	Superior frontal gyrus left	0	721	8.34441e-20
Hyper-telorism	Subcallosal area right	0	43	1.48339e-18
Hyper-telorism	Posterior temporal lobe left	2724	0	2.76329e-18
Hyper-telorism	Superior parietal gyrus left	1027	0	1.02374e-17
Hyper-telorism	Subcallosal area left	0	129	5.32894e-16
Hyper-telorism	Lingual gyrus left	1109	0	2.38161e-15
Hyper-telorism	Corpus callosum	109	0	2.54436e-15
Hyper-telorism	Anterior orbital gyrus left	12	428	1.05975e-14
Hyper-telorism	Caudate nucleus right	0	80	1.52178e-14
Hyper-telorism	Cuneus left	645	0	1.82929e-14
Hyper-telorism	Caudate nucleus left	0	56	2.15468e-14
Hyper-telorism	Amygdala right	438	0	6.58852e-14
Hyper-telorism	Lateral ventricle frontal horn central part and occipital horn left	752	0	6.66754e-14
Hyper-telorism	Medial and inferior temporal gyri left	268	0	1.30423e-13
Hyper-telorism	Lateral occipitotemporal gyrus (gyrus fusiformis) left	250	0	2.07956e-13
Hyper-telorism	Lateral ventricle temporal horn right	141	0	1.7268e-12
Hyper-telorism	Hippocampus right	486	0	2.18316e-12
Hyper-telorism	Lateral remainder of occipital lobe right	800	0	2.52959e-12
Hyper-telorism	Cuneus right	1074	0	5.43365e-12
Hyper-telorism	Posterior orbital gyrus right	202	100	1.76908e-11
Hyper-telorism	Nucleus accumbens right	0	214	6.45329e-11
Hyper-telorism	Medial and inferior temporal gyri right	153	0	2.25341e-10
Hyper-telorism	Amygdala left	316	0	2.70331e-10
Hyper-telorism	Superior temporal gyrus_ central part left	22	0	3.26211e-10
Hyper-telorism	Lateral occipitotemporal gyrus (gyrus fusiformis) right	132	0	3.53047e-10
Hyper-telorism	Superior parietal gyrus right	438	0	3.69417e-10
Hyper-telorism	Lateral remainder of occipital lobe left	705	0	7.59181e-10
Hyper-telorism	Nucleus accumbens left	0	76	9.58244e-10
Hyper-telorism	Anterior temporal lobe medial part left	119	0	1.12382e-09
Hyper-telorism	Insula right	0	271	3.50938e-09
Hyper-telorism	Superior temporal gyrus_ central part right	21	0	3.96884e-09
Hyper-telorism	Hippocampus left	297	0	5.82045e-09
Hyper-telorism	Gyri parahippocampalis et ambiens left	22	0	1.38802e-08
Hyper-telorism	Lateral ventricle temporal horn left	35	0	1.67983e-08
Hyper-telorism	Pre-subgenual anterior cingulate gyrus left	0	1	1.72842e-08
Hyper-telorism	Lateral ventricle frontal horn central part and occipital horn right	28	0	1.74157e-08
Hyper-telorism	Lingual gyrus right	127	0	2.29372e-08
Hyper-telorism	Insula left	7	0	3.92267e-08
Hyper-telorism	Postcentral gyrus left	45	0	4.28049e-08
Hyper-telorism	Anterior temporal lobe medial part right	6	0	6.08761e-08
Hyper-telorism	Postcentral gyrus right	3	0	1.08318e-07
Hyper-telorism	Posterior temporal lobe right	95	0	1.08988e-07
Hyper-telorism	Lateral orbital gyrus right	3	0	1.78992e-07

### Sheet: S5 e Hypo_Telorism M1
	ROI	Negative Voxels	Positive Voxels	Minimum P Value			Model 1- Age + Sex + Ethnicity
Hypo-telorism	Middle frontal gyrus right	1	105	4.14631e-21
Hypo-telorism	Thalamus left	958	12	4.93542e-20
Hypo-telorism	Medial orbital gyrus right	0	812	2.233e-19
Hypo-telorism	Pallidum (globus pallidus) right	398	0	6.76573e-19
Hypo-telorism	Straight gyrus (gyrus rectus) left	0	2358	7.64962e-19
Hypo-telorism	Straight gyrus (gyrus rectus) right	0	3460	9.13701e-19
Hypo-telorism	Superior frontal gyrus right	0	101	1.83197e-18
Hypo-telorism	Subgenual anterior cingulate gyrus right	0	158	2.98629e-18
Hypo-telorism	Amygdala left	534	0	3.07682e-17
Hypo-telorism	Insula right	950	0	2.38222e-16
Hypo-telorism	Thalamus right	882	0	4.01064e-16
Hypo-telorism	Lateral ventricle temporal horn left	93	0	2.93879e-15
Hypo-telorism	Putamen left	155	0	9.48079e-15
Hypo-telorism	Insula left	422	0	2.12516e-14
Hypo-telorism	Amygdala right	561	0	3.22427e-14
Hypo-telorism	Medial orbital gyrus left	0	390	7.83851e-14
Hypo-telorism	Superior temporal gyrus_ central part right	179	0	8.30131e-14
Hypo-telorism	Subcallosal area right	0	12	1.32552e-13
Hypo-telorism	Gyri parahippocampalis et ambiens right	515	0	4.40111e-13
Hypo-telorism	Lateral ventricle temporal horn right	170	0	1.04225e-12
Hypo-telorism	Hippocampus left	74	0	2.7516e-12
Hypo-telorism	Middle frontal gyrus left	3	94	2.76142e-12
Hypo-telorism	Gyri parahippocampalis et ambiens left	966	0	5.26658e-12
Hypo-telorism	Subgenual anterior cingulate gyrus left	0	94	1.77147e-11
Hypo-telorism	Pallidum (globus pallidus) left	189	0	2.51748e-11
Hypo-telorism	Lateral ventricle frontal horn central part and occipital horn left	114	0	4.57385e-11
Hypo-telorism	Substantia nigra left	26	0	1.02758e-10
Hypo-telorism	Putamen right	190	0	1.4488e-10
Hypo-telorism	Anterior temporal lobe medial part right	268	0	1.94426e-10
Hypo-telorism	Posterior temporal lobe right	352	0	2.27898e-10
Hypo-telorism	Corpus callosum	99	26	5.91927e-10
Hypo-telorism	Posterior temporal lobe left	214	0	1.24549e-09
Hypo-telorism	Superior temporal gyrus_ central part left	10	0	1.81843e-09
Hypo-telorism	Superior temporal gyrus_ anterior part right	81	0	1.83538e-09
Hypo-telorism	Anterior orbital gyrus right	0	35	1.99223e-09
Hypo-telorism	Substantia nigra right	11	0	2.11687e-09
Hypo-telorism	Third ventricle	81	0	2.55609e-09
Hypo-telorism	Caudate nucleus left	75	0	2.94877e-09
Hypo-telorism	Posterior orbital gyrus left	208	0	3.2888e-09
Hypo-telorism	Hippocampus right	80	0	5.48063e-09
Hypo-telorism	Posterior orbital gyrus right	127	0	5.84036e-09
Hypo-telorism	Caudate nucleus right	0	4	6.20498e-09
Hypo-telorism	Postcentral gyrus left	60	0	7.29702e-09
Hypo-telorism	Remainder of parietal lobe left (including supramarginal and angular gyrus)	23	0	8.32808e-09
Hypo-telorism	Precentral gyrus right	60	0	9.294e-09
Hypo-telorism	Subcallosal area left	0	4	1.54246e-08
Hypo-telorism	Inferior frontal gyrus right	9	0	7.84755e-08
Hypo-telorism	Lateral orbital gyrus left	2	0	1.25899e-07
Hypo-telorism	Superior frontal gyrus left	0	20	1.69641e-07
Hypo-telorism	Postcentral gyrus right	7	0	2.20145e-07
Hypo-telorism	Cuneus left	1	0	2.88139e-07

### Sheet: S5 f Hypo Telorism M2
	ROI	Negative Voxels	Positive Voxels	Minimum P Value			Model 2- Age + Sex + Ethnicity + Head Width
Hypo-telorism	Straight gyrus (gyrus rectus) left	0	2554	6.80829e-29
Hypo-telorism	Straight gyrus (gyrus rectus) right	0	3613	8.60999e-24
Hypo-telorism	Medial orbital gyrus right	0	1396	3.01711e-23
Hypo-telorism	Superior frontal gyrus right	0	169	1.06454e-20
Hypo-telorism	Middle frontal gyrus right	0	91	1.2564e-18
Hypo-telorism	Subgenual anterior cingulate gyrus right	0	102	2.86264e-17
Hypo-telorism	Medial orbital gyrus left	0	645	5.79622e-15
Hypo-telorism	Lateral ventricle frontal horn central part and occipital horn left	182	0	7.06149e-12
Hypo-telorism	Middle frontal gyrus left	0	80	2.33468e-11
Hypo-telorism	Subgenual anterior cingulate gyrus left	0	71	1.96357e-10
Hypo-telorism	Superior temporal gyrus_ central part right	153	0	2.57538e-10
Hypo-telorism	Medial and inferior temporal gyri right	142	0	3.57272e-10
Hypo-telorism	Posterior temporal lobe left	108	0	6.00259e-10
Hypo-telorism	Anterior orbital gyrus right	0	58	6.25481e-10
Hypo-telorism	Superior frontal gyrus left	0	443	1.1521e-09
Hypo-telorism	Insula right	89	0	2.0929e-09
Hypo-telorism	Lateral occipitotemporal gyrus (gyrus fusiformis) right	165	0	4.73388e-09
Hypo-telorism	Remainder of parietal lobe left (including supramarginal and angular gyrus)	26	0	6.22803e-09
Hypo-telorism	Anterior orbital gyrus left	0	108	7.46774e-09
Hypo-telorism	Subcallosal area right	0	4	8.24758e-09
Hypo-telorism	Amygdala right	79	0	1.86973e-08
Hypo-telorism	Anterior temporal lobe medial part right	66	0	2.02508e-08
Hypo-telorism	Superior temporal gyrus_ anterior part right	60	0	2.27199e-08
Hypo-telorism	Gyri parahippocampalis et ambiens left	0	15	2.4073e-08
Hypo-telorism	Lateral ventricle temporal horn right	14	0	2.41052e-08
Hypo-telorism	Corpus callosum	22	0	4.69454e-08
Hypo-telorism	Lingual gyrus left	100	0	6.6923e-08
Hypo-telorism	Lateral ventricle frontal horn central part and occipital horn right	3	0	2.2183e-07
Hypo-telorism	Superior parietal gyrus left	1	0	2.41989e-07
Hypo-telorism	Posterior orbital gyrus left	2	0	2.82259e-07
