## Supplemental table 6 for "Neural correlates of orbital telorism"

### Sheet: S6a UKBBxTelM1
	ROI	Negative Voxels	Positive Voxels	Minimum P Value			Model 1- Age + Sex + Ethnicity
Telorism	Straight gyrus (gyrus rectus) left	0	4450	1.14103e-196
Telorism	Straight gyrus (gyrus rectus) right	99	5175	1.89172e-196
Telorism	Medial orbital gyrus right	660	3173	5.74371e-194
Telorism	Superior frontal gyrus right	4674	5488	6.79707e-188
Telorism	Middle frontal gyrus right	10636	788	6.61598e-179
Telorism	Subgenual anterior cingulate gyrus right	14	1233	2.3218e-172
Telorism	Medial orbital gyrus left	324	4083	6.09135e-160
Telorism	Amygdala left	1230	138	2.72473e-128
Telorism	Insula left	7292	111	2.20354e-117
Telorism	Subcallosal area right	0	120	2.55644e-105
Telorism	Subgenual anterior cingulate gyrus left	33	1082	1.16538e-99
Telorism	Middle frontal gyrus left	14381	588	1.45454e-99
Telorism	Superior temporal gyrus_ central part left	1856	0	1.15242e-97
Telorism	Amygdala right	1499	6	8.73729e-96
Telorism	Lateral ventricle temporal horn right	629	11	8.10009e-94
Telorism	Lateral ventricle temporal horn left	518	0	2.89428e-91
Telorism	Hippocampus right	2332	17	5.9604e-79
Telorism	Thalamus left	3198	868	5.99543e-79
Telorism	Subcallosal area left	0	292	2.15477e-77
Telorism	Anterior orbital gyrus right	1954	924	1.18617e-74
Telorism	Insula right	7784	657	1.94776e-74
Telorism	Superior frontal gyrus left	2749	2488	2.07622e-74
Telorism	Thalamus right	3382	711	2.36559e-74
Telorism	Corpus callosum	4245	1126	2.88015e-74
Telorism	Hippocampus left	2206	55	3.37468e-74
Telorism	Gyri parahippocampalis et ambiens left	3195	1485	9.6494e-73
Telorism	Caudate nucleus right	802	338	1.43544e-71
Telorism	Superior temporal gyrus_ central part right	1694	1875	1.72521e-71
Telorism	Substantia nigra left	85	0	2.72847e-71
Telorism	Anterior temporal lobe medial part left	3543	495	4.724e-70
Telorism	Caudate nucleus left	1721	158	1.43008e-68
Telorism	Gyri parahippocampalis et ambiens right	3028	1156	2.31627e-65
Telorism	Pallidum (globus pallidus) right	1176	0	2.43825e-59
Telorism	Anterior temporal lobe medial part right	1468	218	6.01186e-59
Telorism	Substantia nigra right	79	0	8.79159e-56
Telorism	Posterior temporal lobe left	20823	266	1.18195e-55
Telorism	Putamen right	3110	621	2.49074e-54
Telorism	Posterior temporal lobe right	9996	262	2.24524e-53
Telorism	Cuneus left	12170	0	1.13385e-52
Telorism	Cuneus right	10036	0	2.52451e-52
Telorism	Lateral ventricle frontal horn central part and occipital horn left	2803	166	2.44345e-50
Telorism	Lingual gyrus right	11293	0	8.98025e-49
Telorism	Posterior orbital gyrus left	3610	257	7.42607e-48
Telorism	Putamen left	2561	472	1.77032e-47
Telorism	Anterior orbital gyrus left	2414	911	7.63848e-47
Telorism	Lateral remainder of occipital lobe right	24679	0	8.32617e-47
Telorism	Lingual gyrus left	16012	0	2.4186e-44
Telorism	Pre-subgenual anterior cingulate gyrus left	785	60	2.96596e-42
Telorism	Lateral ventricle frontal horn central part and occipital horn right	1851	269	9.55888e-42
Telorism	Lateral remainder of occipital lobe left	20422	2	2.09681e-41
Telorism	Cingulate gyrus anterior (supragenual) part right	10607	0	2.06534e-39
Telorism	Precentral gyrus right	19034	995	1.73359e-38
Telorism	Cingulate gyrus anterior (supragenual) part left	8795	0	6.52741e-38
Telorism	Superior parietal gyrus right	11247	0	3.02879e-36
Telorism	Inferior frontal gyrus left	11199	415	1.9507e-35
Telorism	Posterior orbital gyrus right	3393	444	2.08889e-35
Telorism	Lateral orbital gyrus left	2967	0	6.40409e-35
Telorism	Third ventricle	820	12	3.16701e-33
Telorism	Pallidum (globus pallidus) left	1262	3	8.95306e-33
Telorism	Superior parietal gyrus left	13928	0	1.58483e-32
Telorism	Inferior frontal gyrus right	9105	1244	6.86024e-32
Telorism	Lateral orbital gyrus right	2250	0	3.22753e-31
Telorism	Precentral gyrus left	11747	369	5.28161e-31
Telorism	Pre-subgenual anterior cingulate gyrus right	438	52	7.73961e-31
Telorism	Medial and inferior temporal gyri right	1013	5	2.27111e-30
Telorism	Superior temporal gyrus_ anterior part right	2418	177	1.76774e-29
Telorism	Medial and inferior temporal gyri left	1839	0	5.88365e-29
Telorism	Nucleus accumbens left	0	57	1.61264e-28
Telorism	Lateral occipitotemporal gyrus (gyrus fusiformis) right	1443	650	2.43788e-28
Telorism	Cingulate gyrus posterior part right	2366	0	5.06748e-28
Telorism	Postcentral gyrus left	11218	0	1.16339e-27
Telorism	Postcentral gyrus right	12409	0	3.49067e-27
Telorism	Cingulate gyrus posterior part left	1884	0	3.67032e-26
Telorism	Lateral occipitotemporal gyrus (gyrus fusiformis) left	1534	815	4.17004e-26
Telorism	Remainder of parietal lobe left (including supramarginal and angular gyrus)	5035	219	3.03554e-25
Telorism	Remainder of parietal lobe right (including supramarginal and angular gyrus)	3246	0	1.12572e-23
Telorism	Superior temporal gyrus_ anterior part left	1997	0	1.36014e-17
Telorism	Nucleus accumbens right	1	46	2.50717e-17
Telorism	Anterior temporal lobe lateral part left	54	0	4.4826e-13

### Sheet: S6b UKBBxTelM2
	ROI	Negative Voxels	Positive Voxels	Minimum P Value			Model 2- Age + Sex + Ethnicity + Head Width
Telorism	Straight gyrus (gyrus rectus) left	0	4799	1.1269e-307
Telorism	Medial orbital gyrus right	291	3988	6.48712e-266
Telorism	Straight gyrus (gyrus rectus) right	0	5550	5.36705e-260
Telorism	Superior frontal gyrus right	1343	4962	1.01868e-229
Telorism	Middle frontal gyrus right	2726	1365	3.02724e-215
Telorism	Subgenual anterior cingulate gyrus right	0	1121	2.26322e-210
Telorism	Medial orbital gyrus left	125	5052	3.10564e-174
Telorism	Middle frontal gyrus left	2810	1447	5.78698e-110
Telorism	Subgenual anterior cingulate gyrus left	0	1082	9.76103e-110
Telorism	Superior frontal gyrus left	455	3556	1.65697e-105
Telorism	Anterior orbital gyrus right	1287	1216	5.46638e-86
Telorism	Subcallosal area right	0	172	4.53067e-70
Telorism	Posterior orbital gyrus left	3331	356	1.58445e-69
Telorism	Anterior orbital gyrus left	1591	1455	5.60825e-69
Telorism	Amygdala left	1148	116	7.14328e-66
Telorism	Amygdala right	1348	2	5.36375e-65
Telorism	Superior temporal gyrus_ central part left	1785	17	8.47225e-61
Telorism	Subcallosal area left	0	387	4.13214e-59
Telorism	Medial and inferior temporal gyri right	9882	3	6.2853e-59
Telorism	Insula left	1738	3124	9.72964e-58
Telorism	Medial and inferior temporal gyri left	11168	0	1.10964e-57
Telorism	Posterior orbital gyrus right	3085	640	2.44395e-57
Telorism	Pre-subgenual anterior cingulate gyrus left	438	101	3.40243e-56
Telorism	Lateral occipitotemporal gyrus (gyrus fusiformis) left	2186	774	5.47633e-55
Telorism	Superior temporal gyrus_ central part right	787	1345	1.1454e-53
Telorism	Lateral ventricle temporal horn right	441	23	1.15399e-52
Telorism	Lateral occipitotemporal gyrus (gyrus fusiformis) right	2152	526	2.12161e-52
Telorism	Caudate nucleus left	8	701	1.0335e-51
Telorism	Anterior temporal lobe medial part left	3476	1005	6.38237e-49
Telorism	Insula right	2271	3940	1.38714e-47
Telorism	Hippocampus right	1466	202	2.11316e-47
Telorism	Lateral ventricle frontal horn central part and occipital horn right	1498	1219	6.63149e-45
Telorism	Anterior temporal lobe medial part right	1939	916	3.51271e-44
Telorism	Caudate nucleus right	7	1521	1.94574e-43
Telorism	Hippocampus left	1662	26	1.80264e-42
Telorism	Lateral ventricle temporal horn left	354	0	8.01179e-42
Telorism	Cuneus right	9620	0	1.64267e-41
Telorism	Lateral ventricle frontal horn central part and occipital horn left	2080	553	3.69295e-41
Telorism	Pre-subgenual anterior cingulate gyrus right	170	103	3.07298e-40
Telorism	Superior parietal gyrus right	6074	2310	3.15705e-38
Telorism	Posterior temporal lobe left	11574	4	7.2834e-38
Telorism	Gyri parahippocampalis et ambiens right	1119	1284	4.7302e-36
Telorism	Thalamus right	1945	2225	5.18687e-36
Telorism	Posterior temporal lobe right	6472	4215	6.51271e-35
Telorism	Gyri parahippocampalis et ambiens left	2397	1477	1.96263e-34
Telorism	Superior parietal gyrus left	7156	1967	6.12108e-34
Telorism	Corpus callosum	934	516	1.70006e-33
Telorism	Thalamus left	2436	1739	5.55235e-33
Telorism	Lingual gyrus left	10057	0	2.47854e-31
Telorism	Cuneus left	7180	0	4.10558e-29
Telorism	Lateral orbital gyrus right	1143	0	9.1636e-28
Telorism	Lateral remainder of occipital lobe right	19846	0	9.49328e-28
Telorism	Lateral remainder of occipital lobe left	18794	0	9.29141e-27
Telorism	Superior temporal gyrus_ anterior part left	1690	435	5.32911e-26
Telorism	Lingual gyrus right	12250	0	7.55073e-26
Telorism	Substantia nigra left	14	85	8.44728e-26
Telorism	Inferior frontal gyrus right	2941	1859	3.15395e-25
Telorism	Substantia nigra right	18	31	1.72666e-23
Telorism	Superior temporal gyrus_ anterior part right	2614	441	3.6772e-23
Telorism	Third ventricle	0	206	2.01629e-22
Telorism	Nucleus accumbens left	0	341	2.91293e-21
Telorism	Cingulate gyrus anterior (supragenual) part right	2423	0	3.80566e-21
Telorism	Lateral orbital gyrus left	1468	0	1.09525e-20
Telorism	Cingulate gyrus anterior (supragenual) part left	728	0	2.36705e-19
Telorism	Inferior frontal gyrus left	1883	905	5.22581e-19
Telorism	Precentral gyrus right	3293	1407	6.30143e-19
Telorism	Putamen right	321	627	2.39726e-18
Telorism	Putamen left	1193	1087	7.0595e-18
Telorism	Precentral gyrus left	788	837	2.53207e-17
Telorism	Nucleus accumbens right	0	279	3.87397e-16
Telorism	Postcentral gyrus left	1475	513	1.21216e-14
Telorism	Pallidum (globus pallidus) left	104	29	3.54503e-14
Telorism	Anterior temporal lobe lateral part left	330	0	5.45e-14
Telorism	Cingulate gyrus posterior part left	152	686	6.75075e-14
Telorism	Cingulate gyrus posterior part right	26	694	1.51812e-13
Telorism	Postcentral gyrus right	1062	424	5.95052e-13
Telorism	Anterior temporal lobe lateral part right	655	0	2.49462e-11
Telorism	Pallidum (globus pallidus) right	0	12	6.62933e-11
Telorism	Remainder of parietal lobe left (including supramarginal and angular gyrus)	191	115	7.14483e-11
Telorism	Remainder of parietal lobe right (including supramarginal and angular gyrus)	155	4	4.91486e-09

### Sheet: S6c UKBBxHyperM1
	ROI	Negative Voxels	Positive Voxels	Minimum P Value			Model 1- Age + Sex + Ethnicity
Hyper-telorism	Medial orbital gyrus right	26	2538	2.63395e-41
Hyper-telorism	Straight gyrus (gyrus rectus) right	0	4974	3.92794e-40
Hyper-telorism	Straight gyrus (gyrus rectus) left	0	4229	1.65708e-39
Hyper-telorism	Superior frontal gyrus right	23	690	2.59605e-39
Hyper-telorism	Medial orbital gyrus left	0	2751	5.77891e-37
Hyper-telorism	Middle frontal gyrus right	0	130	3.19731e-36
Hyper-telorism	Subgenual anterior cingulate gyrus right	0	796	6.40601e-34
Hyper-telorism	Subcallosal area right	0	44	1.21624e-26
Hyper-telorism	Subgenual anterior cingulate gyrus left	0	836	8.75758e-23
Hyper-telorism	Middle frontal gyrus left	11	126	2.06031e-22
Hyper-telorism	Caudate nucleus right	0	119	1.29864e-21
Hyper-telorism	Subcallosal area left	0	180	2.78645e-20
Hyper-telorism	Lateral ventricle temporal horn right	274	0	2.03058e-18
Hyper-telorism	Caudate nucleus left	178	67	2.75543e-18
Hyper-telorism	Amygdala right	675	0	4.82588e-18
Hyper-telorism	Anterior orbital gyrus right	4	204	2.19394e-17
Hyper-telorism	Hippocampus right	777	0	3.94596e-17
Hyper-telorism	Amygdala left	609	0	7.21407e-17
Hyper-telorism	Insula left	137	1	1.84193e-16
Hyper-telorism	Superior frontal gyrus left	2	692	3.18751e-16
Hyper-telorism	Cuneus right	3811	0	1.30497e-15
Hyper-telorism	Posterior temporal lobe left	3595	13	1.5086e-15
Hyper-telorism	Lateral remainder of occipital lobe right	1389	0	1.59824e-15
Hyper-telorism	Corpus callosum	392	383	1.8655e-15
Hyper-telorism	Posterior orbital gyrus left	0	41	6.0166e-15
Hyper-telorism	Lateral ventricle temporal horn left	126	0	3.13406e-14
Hyper-telorism	Superior temporal gyrus_ central part left	58	0	2.22453e-13
Hyper-telorism	Gyri parahippocampalis et ambiens left	1619	0	2.58234e-13
Hyper-telorism	Hippocampus left	536	0	4.93929e-13
Hyper-telorism	Superior parietal gyrus left	529	0	5.30349e-13
Hyper-telorism	Anterior orbital gyrus left	5	246	5.9498e-13
Hyper-telorism	Lateral ventricle frontal horn central part and occipital horn left	759	0	7.31056e-13
Hyper-telorism	Putamen right	22	98	8.30141e-13
Hyper-telorism	Lingual gyrus left	4339	0	3.35297e-12
Hyper-telorism	Lingual gyrus right	2477	0	4.02047e-12
Hyper-telorism	Insula right	227	50	4.1331e-12
Hyper-telorism	Cuneus left	3928	0	4.23904e-12
Hyper-telorism	Thalamus right	357	0	4.65032e-12
Hyper-telorism	Nucleus accumbens right	0	51	9.07354e-12
Hyper-telorism	Postcentral gyrus left	485	0	1.60162e-11
Hyper-telorism	Posterior temporal lobe right	752	0	1.67943e-11
Hyper-telorism	Gyri parahippocampalis et ambiens right	868	0	2.16111e-11
Hyper-telorism	Nucleus accumbens left	0	24	3.42832e-11
Hyper-telorism	Cingulate gyrus anterior (supragenual) part right	3113	0	5.25081e-11
Hyper-telorism	Remainder of parietal lobe left (including supramarginal and angular gyrus)	498	0	6.10429e-11
Hyper-telorism	Superior temporal gyrus_ central part right	92	0	9.26539e-11
Hyper-telorism	Thalamus left	113	0	2.24345e-10
Hyper-telorism	Lateral remainder of occipital lobe left	560	0	2.83197e-10
Hyper-telorism	Substantia nigra left	17	0	1.37917e-09
Hyper-telorism	Substantia nigra right	29	0	1.39906e-09
Hyper-telorism	Cingulate gyrus anterior (supragenual) part left	273	0	2.1223e-09
Hyper-telorism	Pre-subgenual anterior cingulate gyrus left	0	3	2.48526e-09
Hyper-telorism	Posterior orbital gyrus right	17	4	9.72224e-09
Hyper-telorism	Anterior temporal lobe medial part left	7	0	2.04327e-08
Hyper-telorism	Putamen left	0	33	3.54439e-08
Hyper-telorism	Lateral orbital gyrus left	46	0	4.20598e-08
Hyper-telorism	Inferior frontal gyrus right	61	0	4.25594e-08
Hyper-telorism	Third ventricle	11	0	6.77874e-08
Hyper-telorism	Postcentral gyrus right	29	0	6.91809e-08
Hyper-telorism	Superior parietal gyrus right	94	0	7.75101e-08
Hyper-telorism	Inferior frontal gyrus left	30	0	1.07218e-07
Hyper-telorism	Lateral ventricle frontal horn central part and occipital horn right	8	0	1.14239e-07
Hyper-telorism	Lateral orbital gyrus right	17	0	1.37855e-07
Hyper-telorism	Precentral gyrus left	16	0	2.06726e-07

### Sheet: S6d UKBBxHyperM2
	ROI	Negative Voxels	Positive Voxels	Minimum P Value			Model 2- Age + Sex + Ethnicity + Head Width
Hyper-telorism	Straight gyrus (gyrus rectus) left	0	4537	7.99699e-54
Hyper-telorism	Medial orbital gyrus right	0	3141	6.37934e-47
Hyper-telorism	Straight gyrus (gyrus rectus) right	0	5344	1.08282e-46
Hyper-telorism	Superior frontal gyrus right	0	1231	9.05517e-43
Hyper-telorism	Middle frontal gyrus right	0	166	6.06503e-39
Hyper-telorism	Medial orbital gyrus left	0	3290	4.85798e-37
Hyper-telorism	Subgenual anterior cingulate gyrus right	0	657	5.89309e-37
Hyper-telorism	Subgenual anterior cingulate gyrus left	0	746	2.31115e-22
Hyper-telorism	Middle frontal gyrus left	0	179	4.86906e-22
Hyper-telorism	Superior frontal gyrus left	0	1151	4.67444e-20
Hyper-telorism	Subcallosal area right	0	46	3.42002e-19
Hyper-telorism	Posterior orbital gyrus left	5	108	2.48992e-18
Hyper-telorism	Anterior orbital gyrus right	0	316	7.51455e-18
Hyper-telorism	Anterior orbital gyrus left	0	448	2.5748e-16
Hyper-telorism	Subcallosal area left	0	153	7.20097e-16
Hyper-telorism	Posterior temporal lobe left	2562	0	1.04467e-15
Hyper-telorism	Superior parietal gyrus left	763	0	2.85465e-15
Hyper-telorism	Caudate nucleus right	0	85	6.36471e-15
Hyper-telorism	Corpus callosum	109	3	3.31564e-14
Hyper-telorism	Caudate nucleus left	0	58	3.34727e-14
Hyper-telorism	Lateral ventricle frontal horn central part and occipital horn left	638	0	2.48524e-13
Hyper-telorism	Lingual gyrus left	1216	0	3.17975e-13
Hyper-telorism	Cuneus left	352	0	3.06122e-12
Hyper-telorism	Amygdala right	378	0	4.04242e-12
Hyper-telorism	Medial and inferior temporal gyri left	199	0	8.0382e-12
Hyper-telorism	Lateral remainder of occipital lobe right	626	0	8.04633e-12
Hyper-telorism	Medial and inferior temporal gyri right	193	0	1.23052e-11
Hyper-telorism	Cuneus right	567	0	1.25068e-11
Hyper-telorism	Hippocampus right	364	0	1.35319e-11
Hyper-telorism	Lateral ventricle temporal horn right	133	0	1.44867e-11
Hyper-telorism	Lateral occipitotemporal gyrus (gyrus fusiformis) left	189	0	2.13903e-11
Hyper-telorism	Lateral occipitotemporal gyrus (gyrus fusiformis) right	226	0	2.76355e-11
Hyper-telorism	Superior temporal gyrus_ central part right	53	0	5.31459e-11
Hyper-telorism	Nucleus accumbens right	0	199	6.68102e-11
Hyper-telorism	Pre-subgenual anterior cingulate gyrus left	0	10	7.82495e-11
Hyper-telorism	Posterior orbital gyrus right	38	62	3.73309e-10
Hyper-telorism	Nucleus accumbens left	0	63	1.81973e-09
Hyper-telorism	Superior temporal gyrus_ central part left	9	0	4.54627e-09
Hyper-telorism	Lateral remainder of occipital lobe left	52	0	6.79186e-09
Hyper-telorism	Gyri parahippocampalis et ambiens left	19	0	2.13236e-08
Hyper-telorism	Lateral ventricle frontal horn central part and occipital horn right	19	0	2.40015e-08
Hyper-telorism	Pre-subgenual anterior cingulate gyrus right	0	4	3.5661e-08
Hyper-telorism	Superior parietal gyrus right	67	0	3.58058e-08
Hyper-telorism	Thalamus right	0	20	5.78139e-08
Hyper-telorism	Postcentral gyrus left	32	0	6.36192e-08
Hyper-telorism	Putamen right	0	1	9.03861e-08
Hyper-telorism	Amygdala left	27	0	1.3128e-07
Hyper-telorism	Insula left	4	0	1.37648e-07
Hyper-telorism	Insula right	0	23	1.5555e-07
Hyper-telorism	Remainder of parietal lobe left (including supramarginal and angular gyrus)	1	0	2.61085e-07
Hyper-telorism	Hippocampus left	2	0	2.64553e-07

### Sheet: S6e UKBBxHypoM1
	ROI	Negative Voxels	Positive Voxels	Minimum P Value			Model 1- Age + Sex + Ethnicity
Hypo-telorism	Straight gyrus (gyrus rectus) left	0	2758	1.11252e-22
Hypo-telorism	Pallidum (globus pallidus) right	518	0	5.90916e-22
Hypo-telorism	Straight gyrus (gyrus rectus) right	0	3599	6.9768e-21
Hypo-telorism	Thalamus left	995	33	7.4119e-21
Hypo-telorism	Medial orbital gyrus right	0	764	9.11318e-21
Hypo-telorism	Middle frontal gyrus right	1	101	5.16512e-19
Hypo-telorism	Amygdala left	580	0	9.93731e-18
Hypo-telorism	Superior frontal gyrus right	0	121	2.01028e-17
Hypo-telorism	Insula right	1112	0	3.80359e-17
Hypo-telorism	Subgenual anterior cingulate gyrus right	0	173	4.41503e-17
Hypo-telorism	Medial orbital gyrus left	0	588	4.41933e-17
Hypo-telorism	Amygdala right	641	0	4.03969e-16
Hypo-telorism	Thalamus right	987	0	4.34348e-16
Hypo-telorism	Putamen left	174	0	6.09564e-16
Hypo-telorism	Lateral ventricle temporal horn left	98	0	7.36222e-16
Hypo-telorism	Insula left	543	0	1.43118e-15
Hypo-telorism	Superior temporal gyrus_ central part right	198	0	8.38676e-15
Hypo-telorism	Lateral ventricle temporal horn right	204	0	9.83062e-14
Hypo-telorism	Gyri parahippocampalis et ambiens right	856	0	1.30827e-13
Hypo-telorism	Hippocampus left	111	0	3.00654e-13
Hypo-telorism	Gyri parahippocampalis et ambiens left	1140	0	9.3057e-13
Hypo-telorism	Subcallosal area right	0	11	9.86911e-13
Hypo-telorism	Middle frontal gyrus left	4	99	2.29909e-12
Hypo-telorism	Pallidum (globus pallidus) left	296	0	4.16781e-12
Hypo-telorism	Subgenual anterior cingulate gyrus left	0	139	5.83337e-12
Hypo-telorism	Substantia nigra left	27	0	1.12896e-11
Hypo-telorism	Putamen right	311	0	2.25328e-11
Hypo-telorism	Lateral ventricle frontal horn central part and occipital horn left	122	0	4.72396e-11
Hypo-telorism	Anterior temporal lobe medial part right	349	0	6.54181e-11
Hypo-telorism	Superior temporal gyrus_ central part left	25	0	1.23307e-10
Hypo-telorism	Posterior temporal lobe right	354	0	1.94296e-10
Hypo-telorism	Substantia nigra right	17	0	5.03804e-10
Hypo-telorism	Corpus callosum	102	27	5.45086e-10
Hypo-telorism	Hippocampus right	159	0	6.08487e-10
Hypo-telorism	Posterior orbital gyrus left	304	0	7.50652e-10
Hypo-telorism	Posterior temporal lobe left	304	0	9.98509e-10
Hypo-telorism	Superior temporal gyrus_ anterior part right	95	0	1.45409e-09
Hypo-telorism	Postcentral gyrus left	91	0	2.19058e-09
Hypo-telorism	Third ventricle	64	0	2.56323e-09
Hypo-telorism	Caudate nucleus left	66	0	3.32191e-09
Hypo-telorism	Precentral gyrus right	79	0	7.15186e-09
Hypo-telorism	Posterior orbital gyrus right	125	0	7.70553e-09
Hypo-telorism	Remainder of parietal lobe left (including supramarginal and angular gyrus)	23	0	8.55472e-09
Hypo-telorism	Superior frontal gyrus left	0	21	9.6485e-09
Hypo-telorism	Subcallosal area left	0	5	1.16448e-08
Hypo-telorism	Caudate nucleus right	0	1	1.63523e-08
Hypo-telorism	Lateral orbital gyrus left	24	0	1.7549e-08
Hypo-telorism	Anterior orbital gyrus right	0	14	3.52344e-08
Hypo-telorism	Cuneus left	104	0	4.30105e-08
Hypo-telorism	Postcentral gyrus right	111	0	4.39829e-08
Hypo-telorism	Inferior frontal gyrus right	8	0	4.40242e-08
Hypo-telorism	Cuneus right	251	0	5.3441e-08
Hypo-telorism	Lateral orbital gyrus right	18	0	5.75052e-08
Hypo-telorism	Lingual gyrus left	2	0	1.50747e-07
Hypo-telorism	Lingual gyrus right	1	0	2.95059e-07

### Sheet: S6f UKBBxHypoM2
	ROI	Negative Voxels	Positive Voxels	Minimum P Value			Model 2- Age + Sex + Ethnicity + Head Width
Hypo-telorism	Straight gyrus (gyrus rectus) left	0	2860	4.13432e-33
Hypo-telorism	Straight gyrus (gyrus rectus) right	0	3679	1.93192e-25
Hypo-telorism	Medial orbital gyrus right	0	1188	2.09447e-25
Hypo-telorism	Superior frontal gyrus right	0	201	1.77357e-19
Hypo-telorism	Medial orbital gyrus left	0	837	8.78301e-18
Hypo-telorism	Middle frontal gyrus right	0	86	2.60405e-17
Hypo-telorism	Subgenual anterior cingulate gyrus right	0	112	1.67967e-16
Hypo-telorism	Middle frontal gyrus left	0	78	2.75851e-12
Hypo-telorism	Subgenual anterior cingulate gyrus left	0	93	6.11309e-12
Hypo-telorism	Lateral ventricle frontal horn central part and occipital horn left	217	0	7.27089e-12
Hypo-telorism	Superior frontal gyrus left	0	43	1.87217e-11
Hypo-telorism	Superior temporal gyrus_ central part right	205	0	1.96147e-10
Hypo-telorism	Insula right	159	0	5.22785e-10
Hypo-telorism	Posterior temporal lobe left	121	0	6.13925e-10
Hypo-telorism	Amygdala right	212	0	8.27554e-10
Hypo-telorism	Lateral occipitotemporal gyrus (gyrus fusiformis) right	178	0	3.07541e-09
Hypo-telorism	Medial and inferior temporal gyri right	154	0	3.5982e-09
Hypo-telorism	Remainder of parietal lobe left (including supramarginal and angular gyrus)	25	0	6.35578e-09
Hypo-telorism	Anterior orbital gyrus right	0	28	6.8344e-09
Hypo-telorism	Anterior temporal lobe medial part right	100	0	7.17643e-09
Hypo-telorism	Lateral ventricle temporal horn right	22	0	9.58932e-09
Hypo-telorism	Corpus callosum	28	0	3.63285e-08
Hypo-telorism	Subcallosal area right	0	4	4.16646e-08
Hypo-telorism	Superior temporal gyrus_ anterior part right	63	0	5.51771e-08
Hypo-telorism	Amygdala left	39	0	9.26184e-08
Hypo-telorism	Posterior orbital gyrus left	34	0	9.66331e-08
Hypo-telorism	Superior parietal gyrus left	5	0	1.29618e-07
Hypo-telorism	Lateral ventricle frontal horn central part and occipital horn right	4	0	1.78597e-07
Hypo-telorism	Lingual gyrus left	15	0	2.32285e-07
Hypo-telorism	Gyri parahippocampalis et ambiens left	0	2	2.60449e-07

### Sheet: S6g RSSxTelM1
	ROI	Negative Voxels	Positive Voxels	Minimum P Value			Model 1- Age + Sex + Ethnicity
Telorism	Medial orbital gyrus right	0	5118	3.35729e-38
Telorism	Medial orbital gyrus left	0	3978	9.18736e-33
Telorism	Anterior orbital gyrus right	0	1507	1.45387e-30
Telorism	Middle frontal gyrus right	0	397	9.42722e-28
Telorism	Anterior orbital gyrus left	0	1760	1.47416e-25
Telorism	Subgenual anterior cingulate gyrus right	0	621	3.51249e-25
Telorism	Straight gyrus (gyrus rectus) right	0	2891	1.71521e-24
Telorism	Superior frontal gyrus right	0	1502	1.65775e-23
Telorism	Posterior orbital gyrus right	0	516	3.95339e-21
Telorism	Superior frontal gyrus left	0	924	7.36184e-21
Telorism	Middle frontal gyrus left	0	354	2.2913e-17
Telorism	Subgenual anterior cingulate gyrus left	0	407	2.10376e-16
Telorism	Caudate nucleus right	0	704	5.15143e-16
Telorism	Lateral occipitotemporal gyrus (gyrus fusiformis) right	0	1116	1.00749e-14
Telorism	Subcallosal area right	0	12	1.41865e-14
Telorism	Gyri parahippocampalis et ambiens right	0	1558	1.68856e-14
Telorism	Straight gyrus (gyrus rectus) left	0	1363	5.48044e-14
Telorism	Anterior temporal lobe medial part right	0	1261	2.19637e-13
Telorism	Subcallosal area left	0	10	3.05414e-12
Telorism	Corpus callosum	0	247	4.5993e-12
Telorism	Lateral ventricle frontal horn central part and occipital horn right	0	375	1.23015e-11
Telorism	Insula right	0	1610	2.39736e-11
Telorism	Postcentral gyrus right	0	202	4.84018e-10
Telorism	Precentral gyrus right	0	268	5.43463e-10
Telorism	Caudate nucleus left	0	11	7.97309e-10
Telorism	Superior parietal gyrus right	0	26	1.94524e-09
Telorism	Amygdala right	0	50	2.29625e-09
Telorism	Inferior frontal gyrus left	0	307	2.68541e-09
Telorism	Insula left	0	759	3.04996e-09
Telorism	Precentral gyrus left	0	631	3.19099e-09
Telorism	Putamen right	0	6	4.19097e-09
Telorism	Hippocampus right	0	25	9.03309e-09
Telorism	Lateral ventricle frontal horn central part and occipital horn left	0	25	1.12393e-08
Telorism	Inferior frontal gyrus right	0	158	1.73215e-08
Telorism	Cingulate gyrus posterior part right	0	5	2.67581e-08
Telorism	Lateral remainder of occipital lobe left	0	340	4.24128e-08
Telorism	Lateral occipitotemporal gyrus (gyrus fusiformis) left	0	96	4.48357e-08
Telorism	Postcentral gyrus left	0	45	5.46541e-08
Telorism	Posterior orbital gyrus left	0	4	7.09382e-08
Telorism	Superior temporal gyrus_ anterior part left	0	10	9.32121e-08
Telorism	Gyri parahippocampalis et ambiens left	0	24	9.61249e-08
Telorism	Cingulate gyrus posterior part left	0	3	1.34228e-07
Telorism	Superior temporal gyrus_ anterior part right	0	18	2.11628e-07
Telorism	Anterior temporal lobe medial part left	0	1	2.22398e-07
Telorism	Remainder of parietal lobe left (including supramarginal and angular gyrus)	0	2	2.47682e-07

### Sheet: S6h RSSxTelM2
	ROI	Negative Voxels	Positive Voxels	Minimum P Value			Model 2- Age + Sex + Ethnicity + Head Width
Telorism	Medial orbital gyrus right	0	5491	1.74149e-41
Telorism	Medial orbital gyrus left	0	5200	2.55535e-34
Telorism	Anterior orbital gyrus right	0	1828	6.31302e-34
Telorism	Middle frontal gyrus right	0	671	8.52343e-28
Telorism	Anterior orbital gyrus left	0	1870	2.83184e-26
Telorism	Superior frontal gyrus right	0	2300	9.94935e-26
Telorism	Posterior orbital gyrus right	0	1155	6.97298e-25
Telorism	Subgenual anterior cingulate gyrus right	0	589	1.31025e-24
Telorism	Straight gyrus (gyrus rectus) right	0	4503	3.10226e-24
Telorism	Superior frontal gyrus left	0	1133	1.12196e-22
Telorism	Middle frontal gyrus left	0	438	3.98573e-18
Telorism	Subgenual anterior cingulate gyrus left	0	350	7.11598e-17
Telorism	Straight gyrus (gyrus rectus) left	0	3123	1.07163e-16
Telorism	Lateral occipitotemporal gyrus (gyrus fusiformis) right	0	1265	2.05239e-16
Telorism	Caudate nucleus right	0	1975	5.96453e-16
Telorism	Gyri parahippocampalis et ambiens right	0	2042	1.03391e-15
Telorism	Anterior temporal lobe medial part right	0	2082	2.30514e-15
Telorism	Subcallosal area right	0	17	2.77754e-15
Telorism	Lateral ventricle frontal horn central part and occipital horn right	0	841	8.53167e-14
Telorism	Corpus callosum	0	243	1.12321e-13
Telorism	Subcallosal area left	0	22	1.25837e-13
Telorism	Insula right	0	3013	1.28994e-12
Telorism	Posterior orbital gyrus left	0	96	1.53631e-12
Telorism	Putamen right	0	314	1.49771e-11
Telorism	Inferior frontal gyrus left	0	636	2.85424e-11
Telorism	Caudate nucleus left	0	27	3.60204e-11
Telorism	Nucleus accumbens right	0	248	3.91887e-11
Telorism	Insula left	0	2666	4.97573e-11
Telorism	Lateral occipitotemporal gyrus (gyrus fusiformis) left	0	541	5.55666e-11
Telorism	Precentral gyrus left	0	1062	1.17521e-10
Telorism	Postcentral gyrus right	0	573	1.36728e-10
Telorism	Gyri parahippocampalis et ambiens left	0	1166	1.37265e-10
Telorism	Anterior temporal lobe medial part left	0	841	1.59637e-10
Telorism	Precentral gyrus right	0	505	2.55265e-10
Telorism	Postcentral gyrus left	0	213	4.91354e-10
Telorism	Hippocampus right	0	124	5.24065e-10
Telorism	Nucleus accumbens left	0	187	5.80922e-10
Telorism	Lateral ventricle frontal horn central part and occipital horn left	0	70	6.76013e-10
Telorism	Amygdala right	0	64	1.47828e-09
Telorism	Superior temporal gyrus_ anterior part left	0	221	2.19177e-09
Telorism	Posterior temporal lobe left	0	320	3.07197e-09
Telorism	Remainder of parietal lobe left (including supramarginal and angular gyrus)	0	489	4.0427e-09
Telorism	Lingual gyrus left	0	366	4.12826e-09
Telorism	Inferior frontal gyrus right	0	245	7.98511e-09
Telorism	Lateral remainder of occipital lobe left	0	781	1.03725e-08
Telorism	Putamen left	0	14	1.27557e-08
Telorism	Superior parietal gyrus right	0	178	5.61325e-08
Telorism	Posterior temporal lobe right	0	17	1.45639e-07
Telorism	Superior temporal gyrus_ anterior part right	0	37	1.50892e-07
Telorism	Hippocampus left	0	6	1.70052e-07
Telorism	Lateral ventricle temporal horn right	0	2	2.13967e-07
Telorism	Amygdala left	0	2	2.39718e-07
Telorism	Medial and inferior temporal gyri right	0	1	2.95634e-07

### Sheet: S6i RSSxHypoM1
	ROI	Negative Voxels	Positive Voxels	Minimum P Value			Model 1- Age + Sex + Ethnicity
Hypo-telorism	Anterior orbital gyrus left	0	5	2.06831e-07
Hypo-telorism	Medial orbital gyrus right	0	0	1

### Sheet: S6j RSSxHypoM2
	ROI		Negative Voxels	Positive Voxels	Minimum P Value		Model 2- Age + Sex + Ethnicity + Head Width
Hypo-telorism	Anterior orbital gyrus left		0	1	2.77701e-07
Hypo-telorism	Medial orbital gyrus right		0	2	1.6038e-07
